# A system biology-oriented investigation of Arabidopsis proteomes altered in chloroplast biogenesis and retrograde signaling reveals adaptive responses at whole cell level

**DOI:** 10.1101/2024.06.24.600381

**Authors:** Dario Di Silvestre, Nicolaj Jeran, Guido Domingo, Candida Vannini, Milena Marsoni, Stefania Fortunato, Maria Concetta de Pinto, Alberto Tamborrino, Yuri Luca Negroni, Michela Zottini, Lien Tran Hong, Andrea Lomagno, Pierluigi Mauri, Paolo Pesaresi, Luca Tadini

**Author notes:** these authors contributed equally to the manuscript (Dario Di Silvestre, Nicolaj Jeran, Luca Tadini).

## Abstract

Communication across different plant cell compartments relies on an intricate network of molecular interactions, required for the orchestration of organelle development and adaptation to the environment. In this scenario, the Pentatricopeptide Repeat (PPR) Protein GENOMES UNCOUPLED1 (GUN1) plays a key role in transferring information from both developing and mature chloroplasts to the nucleus with the aim to coordinate gene expression between the two genomes. However, its role and the related signaling molecules are still under debate. To help shed light on this matter, we attempted the holistic description of *Arabidopsis thaliana* proteome upon perturbation of chloroplast biogenesis by lincomycin (Lin), in a genetic context devoid of GUN1-dependent plastid-to-nucleus signaling pathway. Furthermore, the topological analysis of protein-protein interaction (PPI) and protein co-expression networks allowed the identification of protein hubs/bottlenecks characterizing genotypes and conditions, such as proteases, HSPs/Chaperones and redox proteins. Taken together, our findings indicate that GUN1 is required to orchestrate a plastid-located response to plastid protein synthesis inhibition while, in its absence, the reorganization of the activities associated with extra-plastid compartments, such as cytosol, vacuole and mitochondria, prevails. From this landscape, we documented a new role of the Oxygen Evolving Complex subunit PsbO, which appears to be an unconventional photosynthetic protein, as it accumulates in non-photosynthetic plastids and plays a central role in promoting chloroplast breakdown when plastid functions are altered.
