## Supplemental Table 2 for "A system biology-oriented investigation of Arabidopsis proteomes altered in chloroplast biogenesis and retrograde signaling reveals adaptive responses at whole cell level"

### Sheet: Table S2
Table S2. GO Biological Processes (BPs) differentially enriched by comparing the enrichement profiles (by both Fold enrichment and n° proteins) obtained from Col-0, Col-0+Lin, gun1 and gun1+Lin (n=9 per condition). BPs were retrieved from TAIR and PANTHER databases, while those differentially enriched were extracted by Linear Discriminant Analysis (LDA, p≤0.01, F ratio>4,8).
	LDA (fold enrichment)				AVERAGE
Biological Process	by Fold Enrichment		by n° proteins		Fold Enrichment				n° Proteins
	F ratio	Prob>F	F ratio	Prob>F	Col-0	Col-0+Lin	gun1	gun1+Lin	Col-0	Col-0+Lin	gun1	gun1+Lin
Pigment metabolism
tetraterpenoid metabolic process (GO:0016108)	5.60762	0.00331227	5.4491	0.00384285	2.75333	0	2.10556	0	9.77778	0	7.66667	0
tetraterpenoid biosynthetic process (GO:0016109)	6.65548	0.00127889	6.5434	0.00141245	3.29556	0	3.10333	0	8.55556	0	7.88889	0
carotenoid metabolic process (GO:0016116)	5.60762	0.00331227	5.4491	0.00384285	2.75333	0	2.10556	0	9.77778	0	7.66667	0
carotenoid biosynthetic process (GO:0016117)	6.65548	0.00127889	6.5434	0.00141245	3.29556	0	3.10333	0	8.55556	0	7.88889	0
porphyrin-containing compound metabolic process (GO:0006778)	31.1512	1.29279e-09	8.1874	0.000347647	5.24333	3.89556	5.23111	3.94222	39.6667	32	39.5556	32.5556
porphyrin-containing compound biosynthetic process (GO:0006779)	26.355	8.89087e-09	9.98153	8.51265e-05	6.23889	4.56444	6.18556	4.54333	31.8889	25.3333	31.5556	25.3333
chlorophyll metabolic process (GO:0015994)	29.5197	2.42797e-09	12.3341	1.58636e-05	5.91778	4.30667	5.99111	4.39111	37.1111	29.3333	37.5556	30.1111
chlorophyll biosynthetic process (GO:0015995)	23.6312	2.97469e-08	16.1118	1.46654e-06	6.96778	5.01111	7.03889	5.02222	30.3333	23.6667	30.5556	23.8889
tetrapyrrole metabolic process (GO:0033013)	25.6239	1.21873e-08	8.12354	0.000366328	5.23	3.94222	5.21333	3.92444	40.5556	33.2222	40.5556	33.3333
tetrapyrrole biosynthetic process (GO:0033014)	20.6804	1.23009e-07	9.88137	9.18009e-05	6.12333	4.59667	6.06889	4.48778	33.7778	27.5556	33.5556	27.1111
pigment metabolic process (GO:0042440)	12.6462	1.28529e-05			4.50667	3.68889	4.36889	3.73778	64.2222	56.4444	62	57.5556
Photosynthesis
photosynthesis, light reaction (GO:0019684)	43.7409	1.98655e-11	33.4329	5.5705e-10	4.41444	0.311111	3.90667	0	61	3.66667	54.7778	0
photosynthetic electron transport chain (GO:0009767)	10.342	6.50615e-05	10.984	4.0735e-05	4.22778	0.505556	3.69333	0	21.3333	2.11111	19.1111	0
photosystem II assembly (GO:0010207)	10.4993	5.79356e-05	10.502	5.78223e-05	3.79	0	3.97889	0	11.4444	0	11.8889	0
photosynthesis, light harvesting (GO:0009765)	14.0086	5.28757e-06	13.4114	7.75805e-06	3.58111	0	3.10667	0	16.8889	0	15.1111	0
regulation of photosynthesis (GO:0010109)	5.50907	0.00363229	5.49129	0.00369342	1.85667	0	2.37222	0	8.77778	0	11.1111	0
photosynthesis, dark reaction (GO:0019685)	7.13545	0.00084116	9.25144	0.000148772	8.01	2.77778	8.10444	4.84111	12.6667	3.88889	12.7778	8
photosynthesis (GO:0015979)	29.0388	2.9378e-09	16.6633	1.06474e-06	4.79222	1.67444	4.65444	1.62	97.1111	38.2222	94.7778	35.2222
response to light intensity (GO:0009642)	6.27151	0.00180162	3.41559	0.0289835	3.22111	1.76667	3.13	1.78444	49.7778	30	48.5556	29.4444
Development Morphogenesis
leaf development (GO:0048366)	7.45293	0.000641116	7.65255	0.000541667	0.216667	1.73111	0.625556	1.47778	7.33333	68.2222	25	58.4444
plant epidermal cell differentiation (GO:0090627)	5.9601	0.00239093	6.6222	0.00131709	0.255556	1.50333	0	1.21556	4.44444	32.7778	0	26.2222
cell development (GO:0048468)	7.60572	0.000563431	7.85106	0.000458838	0	1.32222	0	0.862222	0	53.5556	0	33.5556
plant organ morphogenesis (GO:1905392)	6.63715	0.00129979	6.64436	0.00129152	0	1.01444	0	0.997778	0	52.3333	0	51.8889
anatomical structure morphogenesis (GO:0009653)	10.5577	5.55069e-05	10.6373	5.2368e-05	0	1.05	0	1.03556	0	120	0	117.333
Organelle Organization
thylakoid membrane organization (GO:0010027)	10.4242	6.12268e-05	10.5724	5.49107e-05	3.16556	0	3.17	0	17.8889	0	17.8889	0
plastid membrane organization (GO:0009668)	10.4173	6.15402e-05	10.5724	5.49126e-05	2.79	0	2.78889	0	18	0	18	0
plastid organization (GO:0009657)	11.8733	2.17548e-05	4.94329	0.00622596	2.91444	1.44556	2.95889	1.32778	97.6667	57.5556	99	52.1111
chloroplast organization (GO:0009658)	25.2171	1.45638e-08	12.0424	1.93616e-05	2.7	0.748889	2.73667	0.438889	69.7778	24.4444	70.4444	14.1111
mitochondrion organization (GO:0007005)	6.86879	0.00106027	7.50654	0.000612637	0	1.47778	0.28	1.45778	0	34.4444	5.55556	33.7778
Transport
intracellular protein transmembrane transport (GO:0065002)	8.3368	0.000307777	8.45329	0.000280062	2.00222	0	1.77111	0	20.6667	0	17.7778	0
protein import into chloroplast stroma (GO:0045037)	10.3968	6.24793e-05	10.4048	6.21083e-05	3.72111	0	3.78444	0	11.2222	0	11.3333	0
intracellular protein transmembrane transport (GO:0065002)	8.3368	0.000307777	8.45329	0.000280062	2.00222	0	1.77111	0	20.6667	0	17.7778	0
nuclear transport (GO:0051169)	9.73468	0.000102596	8.2299	0.000335777	0.293333	2.55333	0.596667	2.16667	4.22222	32.8889	8.33333	28.8889
nucleocytoplasmic transport (GO:0006913)	9.73468	0.000102596	8.2299	0.000335777	0.293333	2.55333	0.596667	2.16667	4.22222	32.8889	8.33333	28.8889
intra-Golgi vesicle-mediated transport (GO:0006891)	6.58898	0.00135644	6.5834	0.00136316	0	2.23	0	2.22778	0	12.4444	0	12.3333
protein import into nucleus (GO:0006606)	6.64236	0.0012938	6.61122	0.00132996	0	1.97778	0	1.9	0	12.7778	0	12.2222
Metabolism
energy coupled proton transport, down electrochemical gradient (GO:0015985)	5.58731	0.00337571	5.52712	0.00357132	2.33444	0	1.75556	0	11.1111	0	8.88889	0
regulation of generation of precursor metabolites and energy (GO:0043467)	4.88277	0.00660175	5.06407	0.00554185	1.18	0	2.69556	0	3.66667	0	8.77778	0
ATP synthesis coupled proton transport (GO:0015986)	5.58731	0.00337571	5.52712	0.00357132	2.33444	0	1.75556	0	11.1111	0	8.88889	0
ATP biosynthetic process (GO:0006754)	5.58731	0.00337571	5.52712	0.00357132	2.33444	0	1.75556	0	11.1111	0	8.88889	0
purine nucleoside triphosphate metabolic process (GO:0009144)	6.83739	0.0010898	5.03801	0.00568242	4.13222	1.65333	2.23889	0.752222	23.4444	9.77778	14	5.22222
nucleoside triphosphate metabolic process (GO:0009141)	4.8455	0.006845	3.32282	0.0319466	3.81111	2.94556	3.70111	2.2	28.8889	23.5556	28.1111	17.5556
nucleoside triphosphate biosynthetic process (GO:0009142)	6.64728	0.0012882	5.42839	0.00391852	3.81111	1.53111	3.24778	1.43556	26.8889	11.4444	23.7778	10.8889
generation of precursor metabolites and energy (GO:0006091)	36.9041	1.67501e-10			4.32778	3.32333	4.22889	3.26111	175	144.444	171.111	143.333
nucleic acid metabolic process (GO:0090304)	7.59684	0.000567662	8.40439	0.000291359	0	1.07444	0.152222	0.618889	0	223.333	24.3333	125.222
mitochondrial ATP synthesis coupled electron transport (GO:0042775)	4.99153	0.00594259	5.05928	0.00556739	0	2.29778	0	1.37444	0	11.4444	0	6.77778
RNA processing/Translation
translation (GO:0006412)	6.22854	0.00187285	12.2377	1.69393e-05	4.76111	3.87333	4.74556	3.78778	255.667	226.444	254	223.222
ribosomal small subunit assembly (GO:0000028)	9.17547	0.000157843	8.87606	0.000199725	4.77778	2.83556	4.63444	1.42667	19.2222	12	18.5556	5.77778
RNA processing (GO:0006396)	5.51252	0.00362052	5.28647	0.00448144	0.167778	1.11333	0.173333	1.1	17.4444	111.333	17.8889	109
RNA splicing (GO:0008380)	8.64144	0.000240737	8.59648	0.000249569	0	1.30889	0	1.07667	0	46	0	37.4444
RNA splicing, via transesterification reactions (GO:0000375)	6.65694	0.00127724	6.5914	0.00135352	0	1.19222	0	1.14889	0	33.7778	0	32.8889
REDOX homeostasis
hydrogen peroxide catabolic process (GO:0042744)	5.18912	0.0049165	4.98157	0.00599994	5.77	3.01	5.71556	2.99	16.5556	8.77778	16.3333	8.66667
cell redox homeostasis (GO:0045454)	7.22771	0.000776975	0.455644	0.715145	5.80889	5.13778	5.65778	5.00778	45.7778	44	44.3333	43.2222
