## Supplemental Table 4 for "A system biology-oriented investigation of Arabidopsis proteomes altered in chloroplast biogenesis and retrograde signaling reveals adaptive responses at whole cell level"

### Sheet: Table S4
Table S4. PPI network hubs characterizing the proteome obtained from Arabidopsis thaliana Col-0 and gun1 seedlings grown on MS medium with and without lincomycin (+/-Lin). Proteins were defined hubs if Betweenness, Centroid and Bridging values were higher than the average values calculated on whole network models (in bold, black); while in red are indicated centrality values not exceeding the imp…
				Spectral Count (SpC)				Betweenness				Centroid				Bridging				Fold change
	Annotations			-Lin		+Lin		-Lin		+Lin		-Lin		+Lin		-Lin		+Lin		-Lin vs +Lin		+Lin	-Lin
A)	UNIPROT ID	Protein names	Gene Name	Col-0	gun1	Col-0	gun1	Col-0	gun1	Col-0	gun1	Col-0	gun1	Col-0	gun1	Col-0	gun1	Col-0	gun1	Col-0	gun1	Col-0 vs gun1	Col-0 vs gun1	GO Cellular Component	Curated localization (PPDB)	Localization (SUBA5 consensus)
	Q01908	ATP synthase gamma chain 1, chloroplastic	ATPC1	23.016	24.3902	1.94237	0.956593	55907.9	47737.5	60146.8	57027	-2334	-2390	-2636	-2678	1385.61	1318.85	1508.42	1601.65	2.47228	3.23856			chloroplast [GO:0009507]; chloroplast ATP synthase complex [GO:0009544]; chloroplast envelope [GO:0009941]; chloroplast thylakoid [GO:0009534]; chloroplast thylakoid membrane [GO:0009535]; cytosol [GO:0005829]; proton-transporting ATP synthase complex, catalytic core F(1) [GO:0045261]; thylakoid [GO:0009579]	thylakoid-stroma	plastid
	Q38970	Acetyl-CoA carboxylase 1	ACC1	18.8117	22.1322	40.3142	32.9354	91871.3	107631	74859.1	74539.6	-2313	-2442	-2588	-2667	7103.53	8306.29	5678.16	5619.05	-0.762227	-0.397515			cytosol [GO:0005829]; nucleus [GO:0005634]	cytosol	cytosol
	F4IXH9	ARM repeat superfamily protein	At3g15180	1.47728	0.887252	4.11088	3.35966	244530	251550	260680	221390	-2365	-2391	-2572	-2489	5506.4	5407.18	6079.06	5565.36	-1.02344	-1.33147			plant-type vacuole [GO:0000325]; plasmodesma [GO:0009506]	na	cytosol,nucleus
	B9DFG3	DExH-box ATP-dependent RNA helicase DExH15 chloroplastic	ISE2	2.29879	2.82479	0.368203	0.178365	51293.4	48170.6	52581.1	26856.6	-2188	-2257	-2433	-2559	2868.69	2362.33	2585.8	1655.05		2.76235			chloroplast [GO:0009507]; chloroplast stroma [GO:0009570]; cytoplasmic stress granule [GO:0010494]	plastid stroma	plastid
	F4IWV2	2-oxoglutarate dehydrogenase, E1 component	At3g55410	20.2098	15.8435	25.2895	24.0345	22408.3	20630.6	21260.2	22442	-2328	-2435	-2577	-2603	1378.25	1279.89	1415.11	1450.9		-0.416731			cytosol [GO:0005829]; mitochondrion [GO:0005739]	mitochondria	mitochondrion
	Q9FLH2	2-oxoglutarate dehydrogenase, E1 component	MPA24.10	10.3947	5.72448	17.7955	16.4136	22408.3	20630.6	21260.2	22442	-2328	-2435	-2577	-2603	1378.25	1279.89	1415.11	1450.9		-1.05336			mitochondrion [GO:0005739]; plastid [GO:0009536]	not plastid	mitochondrion
	P18064	Guanine nucleotide-binding protein alpha-1 subunit	GPA1	0.425555	0.272171	0.419162	0.178365	95536.4	115615	106678	116669	-2277	-2332	-2591	-2621	1266.61	1735.07	1589.4	1106.44					endoplasmic reticulum membrane [GO:0005789]; heterotrimeric G-protein complex [GO:0005834]; peroxisome [GO:0005777]; plasma membrane [GO:0005886]; plasmodesma [GO:0009506]	plasma membrane	plasma membrane
	Q8RXN1	Tetratricopeptide repeat	TPR3	0.614435	1.48294	1.52818	1.45208	38137.1	36549.2	27847.7	29416.5	-1771	-1827	-2050	-2112	28243.1	20729.4	28142.1	30663.6						na	cytosol
	Q9LVH5	Outer envelope protein 64, chloroplastic	OEP64	2.82706	2.65342	2.90022	2.37889	39054.2	32888.2	48055.9	45721.6	-2381	-2412	-2668	-2641	20387.5	13931.5	27325.4	29238.4					chloroplast [GO:0009507]; chloroplast envelope [GO:0009941]; chloroplast outer membrane [GO:0009707]; cytosol [GO:0005829]; plastid [GO:0009536]	plastid OM	plastid
	P45434	Translocon-associated protein subunit alpha	At2g21160	2.87323	2.54076	3.01686	3.13729	20370.2	18351.7	23401.3	26073.3	-2396	-2425	-2635	-2685	4272.45	3926.47	5091.3	5485.68					chloroplast thylakoid membrane [GO:0009535]; endoplasmic reticulum [GO:0005783]; endoplasmic reticulum membrane [GO:0005789]; Golgi apparatus [GO:0005794]; mitochondrion [GO:0005739]; plant-type vacuole [GO:0000325]; plasma membrane [GO:0005886]; vacuole [GO:0005773]	not plastid	endoplasmic reticulum
	Q9SYG7	Aldehyde dehydrogenase family 7 member B4	ALDH7B4	15.0664	12.4031	17.9818	17.8746	52119.3	58660.2	73623.4	68455.8	-2556	-2652	-2823	-2829	2335.2	2261	2373.71	2747.51						cytosol	peroxisome
	F4JL11	Importin subunit alpha-2	IMPA2	13.8181	13.6649	15.6948	15.587	45847.5	44665.6	51296.4	64490.8	-2292	-2289	-2513	-2428	2498.6	2889.04	1349.32	2271.99					cytosol [GO:0005829]; nuclear envelope [GO:0005635]; nucleolus [GO:0005730]; plasmodesma [GO:0009506]	not plastid	nucleus
	F4JQ55	Chaperone protein htpG family protein	SHD	34.0113	34.9908	40.9763	40.152	61789.7	52912.2	66802.6	69416.6	-2177	-2262	-2471	-2547	1851.31	1577.35	1904.83	1961.79						ER	endoplasmic reticulum
	F4HXL3	Importin subunit alpha	IMPA-6	0.077567	1.60377	0.433314	0.723399	40446.4	44765.4	55986.4	23886.5	-2351	-2357	-2630	-2765	5310.35	7385.14	4599.77	1927.16					cytoplasm [GO:0005737]	na	nucleus
	A0A1P8AUY4	Midasin	MDN1	0.290646	0.175178	0.595416	0.448796	46810.4	35435.2	49482	41499.5	-1953	-2044	-2200	-2263	1730.18	1562.62	1890.83	1682.26					chloroplast envelope [GO:0009941]; cytoplasm [GO:0005737]; nucleolus [GO:0005730]; nucleoplasm [GO:0005654]; nucleus [GO:0005634]; plasmodesma [GO:0009506]	na	nucleus
	O49485	D-3-phosphoglycerate dehydrogenase 1, chloroplastic	PGDH1	35.9737	33.3703	32.3596	28.277	11500.5	11675.7	14599.3	16486.7	-2304	-2351	-2540	-2593	1478	1265.31	1466.78	1608.53					chloroplast [GO:0009507]; chloroplast stroma [GO:0009570]; mitochondrion [GO:0005739]; plasma membrane [GO:0005886]; plastid [GO:0009536]	plastid	plastid
	O04130	D-3-phosphoglycerate dehydrogenase 2, chloroplastic	PGDH2	3.91278	5.37255	6.2062	5.46323	11500.5	11675.7	14599.3	16486.7	-2304	-2351	-2540	-2593	1478	1265.31	1466.78	1608.53					chloroplast [GO:0009507]; chloroplast stroma [GO:0009570]; nucleus [GO:0005634]	plastid stroma	plastid
	F4I456	Tetratricopeptide repeat	TPR2	0.524763	0.175248	0.214464	0.691901	22960.3	23078.5	23591.9	28124.3	-2092	-2145	-2388	-2420	1521.13	1568.95	981.225	1473.22						na	cytosol
	Q9M7Z1	Lipoamide acyltransferase component of branched-chain alpha-keto acid dehydrogenase complex, mitochondrial	BCE2	2.92926	2.71981	3.28343	3.7278	22431.4	22410.1	25504.5	26129.8	-2270	-2412	-2517	-2530	1444.54	2379.02	1294.13	1302.48					mitochondrial matrix [GO:0005759]; mitochondrion [GO:0005739]	mitochondria	mitochondrion
	Q9LTX3	Pyridoxine/pyridoxamine 5'-phosphate oxidase 1, chloroplastic	At5g49970	2.83411	3.52286	1.9684	3.09741	108752	115871	109015	119701	-1949	-1973	-2217	-2218	1402.83	1206.41	1269.96	1152.84					chloroplast [GO:0009507]; cytosol [GO:0005829]; mitochondrion [GO:0005739]; plastid [GO:0009536]	plastid	mitochondrion
	O23016	Probable voltage-gated potassium channel subunit beta	KAB1	10.0455	10.4745	12.8538	11.3921	104765	119536	154839	130732	-2222	-2319	-2391	-2475	1156.63	1508.36	1626.08	1411.57					extracellular region [GO:0005576]; plasma membrane [GO:0005886]; plasmodesma [GO:0009506]	na	plasma membrane
	Q93Z16	Dolichyl-diphosphooligosaccharide--protein glycosyltransferase subunit 2	RPN2	17.3252	16.1331	17.3534	16.4387	12327.1	13043	22204.8	21177.2	-2226	-2325	-2422	-2510	1656.43	1196.62	1117.14	1364.07					cytosol [GO:0005829]; endoplasmic reticulum [GO:0005783]; Golgi apparatus [GO:0005794]; mitochondrion [GO:0005739]; oligosaccharyltransferase complex [GO:0008250]; plant-type cell wall [GO:0009505]; plant-type vacuole [GO:0000325]; plasmodesma [GO:0009506]	not plastid	endoplasmic reticulum
	Q9ZSS6	Threonine dehydratase biosynthetic, chloroplastic	OMR1	1.60472	1.2694	2.33041	1.63039	60680.1	79680.8	88294.8	89992.1	-2513	-2449	-2645	-2646	1150.7	1547.2	1554.24	1357.89					chloroplast [GO:0009507]	plastid stroma	plastid
	Q944K2	Dolichyl-diphosphooligosaccharide--protein glycosyltransferase 48 kDa subunit	OST48	9.80279	8.09342	11.1089	9.78506	155959	154519	136146	154723	-1701	-1808	-1939	-2016	3139.43	3154.69	2378.95	3033.99					endoplasmic reticulum [GO:0005783]; Golgi apparatus [GO:0005794]; nucleolus [GO:0005730]; oligosaccharyltransferase complex [GO:0008250]; plant-type cell wall [GO:0009505]; plant-type vacuole [GO:0000325]; plasmodesma [GO:0009506]; plastid [GO:0009536]	not plastid	endoplasmic reticulum
	F4JE40	Sec1/munc18-like	ATVPS33	0.378407	0.348982	0.834322	0.858167	53058.4	58100.8	53705.1	47404.6	-2437	-2521	-2603	-2771	1380.43	1507.52	1261.62	1216.36					plant-type vacuole membrane [GO:0009705]	na	golgi
				Spectral Count (SpC)				Betweenness				Centroid				Bridging				Fold change
	Annotations			-Lin		+Lin		-Lin		+Lin		-Lin		+Lin		-Lin		+Lin		-Lin vs +Lin		+Lin	-Lin
B)	UNIPROT ID	Protein names	Gene Name	Col-0	gun1	Col-0	gun1	Col-0	gun1	Col-0	gun1	Col-0	gun1	Col-0	gun1	Col-0	gun1	Col-0	gun1	Col-0	gun1	Col-0 vs gun1	Col-0 vs gun1	GO Cellular Component	Curated localization (PPDB)	Localization (SUBA5 consensus)
	Q9FN18	Metal transporter Nramp4	NRAMP4	0.174941	0	0	0	20611.4				-1962				1860.76								plant-type vacuole [GO:0000325]; plastid [GO:0009536]; vacuolar membrane [GO:0005774]; vacuole [GO:0005773]	vacuole	vacuole
	Q9SN36	Metal transporter Nramp5	NRAMP5	0.155972	0	0	0	20611.4				-1962				1860.76								membrane [GO:0016020]	na	plasma membrane,golgi
	O82796	Phosphoserine phosphatase, chloroplastic	PSP	4.63759	3.57034	4.69056	3.74637	25764.1	17499.9	14781.2	16334.2	-2589	-2673	-2882	-2871	1269.28	1008.41	781.762	664.368					chloroplast [GO:0009507]; plastid [GO:0009536]	plastid	na
	Q9ZSZ8	FKBP12-interacting protein of 37 kDa	FIP37	0.60233	0.499085	0.525611	0.975703	19815	3956.66	26455	4289.54	-2567	-2634	-2834	-2859	4461.53	1044.1	9042.98	1448.78					nuclear speck [GO:0016607]; nucleus [GO:0005634]; plasmodesma [GO:0009506]	na	nucleus
				Spectral Count (SpC)				Betweenness				Centroid				Bridging				Fold change
	Annotations			-Lin		+Lin		-Lin		+Lin		-Lin		+Lin		-Lin		+Lin		-Lin vs +Lin		+Lin	-Lin
C)	UNIPROT ID	Protein names	Gene Name	Col-0	gun1	Col-0	gun1	Col-0	gun1	Col-0	gun1	Col-0	gun1	Col-0	gun1	Col-0	gun1	Col-0	gun1	Col-0	gun1	Col-0 vs gun1	Col-0 vs gun1	GO Cellular Component	Curated localization (PPDB)	Localization (SUBA5 consensus)
	F4I366	DNA-directed RNA polymerase I subunit 2	NRPA2	0.756304	0.328799	0.794833	0.618605	4622.61	12024.8	7117.26	11335.9	-2179	-2020	-2223	-2266	540.138	1202.61	550.118	778.671					DNA-directed RNA polymerase complex [GO:0000428]; nucleus [GO:0005634]	na	nucleus
	P34881	DNA	DMT1	0	0.0768104	0	0		30706.5				-2370				1270.37							nucleus [GO:0005634]	na	nucleus
				Spectral Count (SpC)				Betweenness				Centroid				Bridging				Fold change
	Annotations			-Lin		+Lin		-Lin		+Lin		-Lin		+Lin		-Lin		+Lin		-Lin vs +Lin		+Lin	-Lin
D)	UNIPROT ID	Protein names	Gene Name	Col-0	gun1	Col-0	gun1	Col-0	gun1	Col-0	gun1	Col-0	gun1	Col-0	gun1	Col-0	gun1	Col-0	gun1	Col-0	gun1	Col-0 vs gun1	Col-0 vs gun1	GO Cellular Component	Curated localization (PPDB)	Localization (SUBA5 consensus)
	F4JUE3	Beta-galactosidase	BGAL14	0	0	0.0638875	0			81950.6				-1992				958.656						apoplast [GO:0048046]	na	cytosol
	O48741	Protochlorophyllide reductase C, chloroplastic	PORC	16.9423	14.4783	1.56989	2.86472	39297	19963.7	56184.7	44784.7	-2699	-2787	-2821	-2967	5046.32	2964.39	4397.08	4465.06	2.37881	1.62018			chloroplast [GO:0009507]; chloroplast envelope [GO:0009941]; chloroplast membrane [GO:0031969]; chloroplast thylakoid [GO:0009534]; chloroplast thylakoid membrane [GO:0009535]; extracellular region [GO:0005576]	thylakoid-stroma	plastid
	P38389	Protein transport protein Sec61 subunit beta	At2g45070	0	0.19493	0.135885	0.292018		50967.8	218249	191699		-1502	-1485	-1473		235.61	991.551	843.134					endoplasmic reticulum membrane [GO:0005789]; Sec61 translocon complex [GO:0005784]	not plastid	endoplasmic reticulum
	Q42290	Probable mitochondrial-processing peptidase subunit beta, mitochondrial	At3g02090	19.9164	18.9295	25.225	26.4338	57172.7	79494.9	128421	135247	-2188	-2263	-2297	-2325	513.321	612.3	941.544	911.946					chloroplast [GO:0009507]; cytosol [GO:0005829]; mitochondrial inner membrane [GO:0005743]; mitochondrial intermembrane space [GO:0005758]; mitochondrial matrix [GO:0005759]; mitochondrial outer membrane [GO:0005741]; mitochondrial respiratory chain complex III [GO:0005750]; mitochondrion [GO:0005739]; nucleolus [GO:0005730]; plant-type cell wall [GO:0009505]; plant-type vacuole [GO:0000325]	mitochondria	mitochondrion
	Q9ZQX4	V-type proton ATPase subunit F	VHA-F	4.88827	3.81168	5.88042	6.14196	26655	23579.4	27674.6	22465.2	-2451	-2585	-2673	-2780	848.555	810.058	1018.48	870.87		-0.477075			cytosol [GO:0005829]; Golgi apparatus [GO:0005794]; plant-type vacuole [GO:0000325]; plasma membrane [GO:0005886]; proton-transporting V-type ATPase, V1 domain [GO:0033180]; vacuolar membrane [GO:0005774]; vacuole [GO:0005773]	vacuole	vacuole
	Q9ZNT0	Protein SUPPRESSOR OF K	SKD1	3.73386	3.29288	5.39616	3.80596	16517.3	15039.5	15604	12809	-2542	-2639	-2817	-2852	894.146	894.814	911.389	827.983					cytoplasm [GO:0005737]; multivesicular body [GO:0005771]; multivesicular body membrane [GO:0032585]; nucleus [GO:0005634]; peroxisome [GO:0005777]; plasmodesma [GO:0009506]	na	cytosol
	Q9SEL6	Vesicle transport v-SNARE 11	VTI11	0.980826	0.960962	2.36957	2.72192	22196.5	20728.5	73795.9	39581.9	-2488	-2503	-2353	-2607	327.099	323.356	1117.17	587.451					host cell [GO:0043657]; late endosome [GO:0005770]; plant-type vacuole [GO:0000325]; plastid [GO:0009536]; trans-Golgi network [GO:0005802]; vacuolar membrane [GO:0005774]; vacuole [GO:0005773]	extracellular, golgi, vacuole	vacuole
	F4J4V1	Ankyrin repeat family protein	TPR10	0.699704	1.54148	1.66293	2.22687	5809	9656.76	14544.9	5508.71	-1953	-2017	-2166	-2236	616.772	797.501	1295.36	549.905						na	cytosol
	Q56ZZ7	Plastidic glucose transporter 4	At5g16150	1.68991	0.915106	0.290683	0.446653	15638.7	16186.6	45688.5	14980.4	-2128	-2276	-2225	-2392	350.274	438.997	951.222	332.422					chloroplast envelope [GO:0009941]; chloroplast inner membrane [GO:0009706]; plastid [GO:0009536]	plastid IM	plastid
				Spectral Count (SpC)				Betweenness				Centroid				Bridging				Fold change
	Annotations			-Lin		+Lin		-Lin		+Lin		-Lin		+Lin		-Lin		+Lin		-Lin vs +Lin		+Lin	-Lin
E)	UNIPROT ID	Protein names	Gene Name	Col-0	gun1	Col-0	gun1	Col-0	gun1	Col-0	gun1	Col-0	gun1	Col-0	gun1	Col-0	gun1	Col-0	gun1	Col-0	gun1	Col-0 vs gun1	Col-0 vs gun1	GO Cellular Component	Curated localization (PPDB)	Localization (SUBA5 consensus)
	Q9M2B9	Amine oxidase	F23N14_50	0.310087	0.19493	1.1773	0.418486	0	0	0	47671.1	-2813	-2882	-2988	-2796	0	0	0	2920.92					apoplast [GO:0048046]	na	extracellular
	Q8H1H9	Primary amine oxidase	At1g62810	0	0	0.0610244	0.356006			0	47671.1			-2988	-2796			0	2920.92					apoplast [GO:0048046]; extracellular space [GO:0005615]	na	extracellular
	Q8L742	Amine oxidase	At4g12290	0	0	0	0.242041				47671.1				-2796				2920.92					endosome [GO:0005768]; Golgi apparatus [GO:0005794]; membrane [GO:0016020]; plant-type vacuole [GO:0000325]; trans-Golgi network [GO:0005802]	na	plasma membrane
	F4JN33	NAC transcription factor-like 9	NTL9	0	0	0	0.291816				242948				-2575				1301.38						na	nucleus
	Q8GWE1	Ubiquitin carboxyl-terminal hydrolase 3	UCH3	0.97617	0.257644	1.97305	1.78777	23601.1	23791.4	25586.3	17298.8	-2692	-2764	-2856	-2873	2905.15	3189.78	2735.85	3345.14		-1.93715				na	cytosol
	O64903	Nucleoside diphosphate kinase II, chloroplastic	NDPK2	12.2095	10.4978	10.1011	7.17294	10709.6	29484.6	16404.7	19687.2	-2659	-2762	-2907	-2859	1715.65	4696.54	1866.75	1450.19					chloroplast [GO:0009507]; chloroplast envelope [GO:0009941]; chloroplast stroma [GO:0009570]; cytoplasm [GO:0005737]; nucleus [GO:0005634]; plastid [GO:0009536]; thylakoid [GO:0009579]	plastid stroma	plastid
	Q0WM29	Methylmalonate-semialdehyde dehydrogenase [acylating], mitochondrial	ALDH6B2	8.87548	6.45485	9.42005	8.91228	51016.9	53043.8	53231.2	61419.3	-2157	-2225	-2405	-2388	943.666	993.693	992.104	1009.69					cytosol [GO:0005829]; mitochondrion [GO:0005739]	not plastid	mitochondrion
	F4HZ57	V-type proton ATPase proteolipid subunit	AVA-P4	0.795024	0.350356	2.55683	1.95297	18362.5	16095.8	26403.5	16452.9	-2544	-2640	-2683	-2838	893.38	843.338	1200.87	995.428					plasma membrane [GO:0005886]; proton-transporting V-type ATPase, V0 domain [GO:0033179]; vacuolar membrane [GO:0005774]; vacuole [GO:0005773]	vacuole	plasma membrane,vacuole
	Q9M9B4	NADH dehydrogenase [ubiquinone] 1 beta subcomplex subunit 10-A	At1g49140	0.175012	0.446988	1.0762	0.844999	66700.6	66638	72670.1	75286.4	-2115	-2211	-2415	-2446	792.668	770.505	846.928	970.428					mitochondrial membrane [GO:0031966]; mitochondrial respiratory chain complex I [GO:0005747]; mitochondrion [GO:0005739]; respiratory chain complex I [GO:0045271]	na	mitochondrion
	Q94C12	NADH dehydrogenase [ubiquinone] 1 beta subcomplex subunit 10-B	At3g18410	0.229558	0.251988	1.30944	1.114	66700.6	66638	72670.1	75286.4	-2115	-2211	-2415	-2446	792.668	770.505	846.928	970.428					cytosol [GO:0005829]; mitochondrial membrane [GO:0031966]; mitochondrial respiratory chain complex I [GO:0005747]; mitochondrion [GO:0005739]; respiratory chain complex I [GO:0045271]	na	mitochondrion
	F4ICG2	Glutamine-tRNA ligase, putative / glutaminyl-tRNA synthetase, putative / GlnRS	OVA9	5.11318	4.41374	7.26333	10.4535	69564.4	61168.6	69860.8	72136.3	-1931	-2186	-2163	-2153	888.209	780.197	887.339	946.931					cytosol [GO:0005829]; nucleus [GO:0005634]	na	cytosol
	Q96250	ATP synthase subunit gamma, mitochondrial	ATPC	13.5116	13.3339	14.3676	15.0928	30942.2	27052.1	29918.8	32966.3	-2357	-2413	-2638	-2675	923.626	760.881	945.232	1221.13					chloroplast [GO:0009507]; cytoplasm [GO:0005737]; endoplasmic reticulum [GO:0005783]; mitochondrial proton-transporting ATP synthase complex [GO:0005753]; mitochondrion [GO:0005739]; nucleolus [GO:0005730]; nucleus [GO:0005634]; plant-type cell wall [GO:0009505]; proton-transporting ATP synthase complex, catalytic core F(1) [GO:0045261]	mitochondria	mitochondrion
	O80800	Acyl carrier protein 2, mitochondrial	MTACP2	0.653291	0.570671	0.62736	0.800224	16378.3	11624.2	27596.9	33014.6	-2391	-2589	-2716	-2711	396.528	265.808	1019.49	1084.39					cytosol [GO:0005829]; mitochondrial matrix [GO:0005759]; mitochondrial respiratory chain complex I [GO:0005747]; mitochondrion [GO:0005739]; nucleus [GO:0005634]	na	mitochondrion
	A0A1P8BB55	Basic-leucine zipper	HY5	0.077567	0.0878204	0.308402	0.253066	20361.7	43303.4	12007.6	14638.1	-3058	-3208	-3348	-2751	1553.49	2739.58	2728.36	1240.76					nucleus [GO:0005634]	na	nucleus
	P11035	Nitrate reductase [NADH] 2	NIA2	11.6489	12.0902	0.987437	10.1465	119442	118699	119132	154957	-1410	-1448	-1602	-1664	941.41	927.8	865.911	1222.46	2.46785		-2.32977		nucleus [GO:0005634]; plant-type vacuole [GO:0000325]	na	cytosol
				Spectral Count (SpC)				Betweenness				Centroid				Bridging				Fold change
	Annotations			-Lin		+Lin		-Lin		+Lin		-Lin		+Lin		-Lin		+Lin		-Lin vs +Lin		+Lin	-Lin
F)	UNIPROT ID	Protein names	Gene Name	Col-0	gun1	Col-0	gun1	Col-0	gun1	Col-0	gun1	Col-0	gun1	Col-0	gun1	Col-0	gun1	Col-0	gun1	Col-0	gun1	Col-0 vs gun1	Col-0 vs gun1	GO Cellular Component	Curated localization (PPDB)	Localization (SUBA5 consensus)
	F4I1L3	Acetyl-CoA carboxylase 2	ACC2	0	0	24.828	15.1231			74859.1	74539.6			-2588	-2667			5678.16	5619.05	-5				cytosol [GO:0005829]	plastid	plastid
	Q9LJI5	V-type proton ATPase subunit d1	VHA-d1	3.2771	3.55933	8.56804	7.98671	21039.9	21310.6	23282.2	20799.7	-2594	-2679	-2778	-2845	889.856	1026.69	1066.15	1030.53					cytosol [GO:0005829]; Golgi apparatus [GO:0005794]; plant-type vacuole [GO:0000325]; plasma membrane [GO:0005886]; plasmodesma [GO:0009506]; proton-transporting V-type ATPase, V0 domain [GO:0033179]; vacuolar membrane [GO:0005774]; vacuole [GO:0005773]	vacuole	vacuole
	Q9LHA4	V-type proton ATPase subunit d2	VHA-d2	2.13448	0.73454	6.664	3.64411	21039.9	21310.6	23282.2	20799.7	-2594	-2679	-2778	-2845	889.856	1026.69	1066.15	1030.53					cytosol [GO:0005829]; Golgi apparatus [GO:0005794]; plant-type vacuole [GO:0000325]; plasmodesma [GO:0009506]; proton-transporting V-type ATPase, V0 domain [GO:0033179]; vacuolar membrane [GO:0005774]; vacuole [GO:0005773]	vacuole	vacuole
	Q9LT69	D-3-phosphoglycerate dehydrogenase 3, chloroplastic	PGDH3	6.29439	4.85502	0	0	11500.5	11675.7			-2305	-2352			1884.4	1548.11			5	5			chloroplast [GO:0009507]; chloroplast stroma [GO:0009570]; mitochondrion [GO:0005739]	plastid stroma	plastid
	Q9S713	Serine/threonine-protein kinase STN7, chloroplastic	STN7	0.889319	2.09283	0	0	36739.6	33742.5			-2398	-2462			22093.9	13165.4							chloroplast [GO:0009507]; chloroplast thylakoid membrane [GO:0009535]; thylakoid membrane [GO:0042651]	thylakoid	plastid
	Q9C712	Formyl transferase, putative	pde194	0.307125	0.52423	0	0	22828.1	24680.1			-2495	-2574			3440.47	3913.99								plastid	mitochondrion
	Q9SZ63	Nudix hydrolase 14, chloroplastic	NUDT14	0.679817	0.116244	0	0	90804.1	72759.9			-2512	-2597			4556.19	3298.62							chloroplast [GO:0009507]; chloroplast stroma [GO:0009570]	plastid stroma	plastid
	Q8GY84	DEAD-box ATP-dependent RNA helicase 10	RH10	0.077567	0.164631	0	0	45290	54932.7			-2148	-2217			2126.29	1990.09							nucleolus [GO:0005730]	na	nucleus
	P23321	Oxygen-evolving enhancer protein 1-1, chloroplastic	PSBO1	32.7079	38.2842	9.60869	13.087	153728	139252	142881	112477	-2561	-2636	-2858	-2920	4966.14	4497.97	8212.23	7208	1.22495	1.07342			apoplast [GO:0048046]; chloroplast [GO:0009507]; chloroplast stroma [GO:0009570]; chloroplast thylakoid [GO:0009534]; chloroplast thylakoid lumen [GO:0009543]; chloroplast thylakoid membrane [GO:0009535]; photosystem II oxygen evolving complex [GO:0009654]; plastid [GO:0009536]; plastid thylakoid membrane [GO:0055035]; plastoglobule [GO:0010287]; thylakoid [GO:0009579]; thylakoid lumen [GO:003197…	thylakoid-lumen	plastid
	Q8RU07	EMBRYO DEFECTIVE 3147	EMB3147	13.7173	13.6514	13.1821	10.9452	69776.9	79104.1	57794.2	63677.7	-2516	-2634	-3007	-3023	3702.36	4212.68	3084.4	3398.05					chloroplast [GO:0009507]; chloroplast stroma [GO:0009570]; mitochondrion [GO:0005739]; peroxisome [GO:0005777]	plastid stroma	plastid
				Spectral Count (SpC)				Betweenness				Centroid				Bridging				Fold change
	Annotations			-Lin		+Lin		-Lin		+Lin		-Lin		+Lin		-Lin		+Lin		-Lin vs +Lin		+Lin	-Lin
G	UNIPROT ID	Protein names	Gene Name	Col-0	gun1	Col-0	gun1	Col-0	gun1	Col-0	gun1	Col-0	gun1	Col-0	gun1	Col-0	gun1	Col-0	gun1	Col-0	gun1	Col-0 vs gun1	Col-0 vs gun1	GO Cellular Component	Curated localization (PPDB)	Localization (SUBA5 consensus)
	Q9FVU9	COP9 signalosome complex subunit 5b	CSN5B	0	0.175248	0	0.289712		41365.9		51786.5		-2045		-2371		1016.14		1067.43					COP9 signalosome [GO:0008180]; cytoplasm [GO:0005737]	na	cytosol
