## Supplemental Table 5 for "A system biology-oriented investigation of Arabidopsis proteomes altered in chloroplast biogenesis and retrograde signaling reveals adaptive responses at whole cell level"

### Sheet: Table S5
Table S5. Co-expression network hubs characterizing the proteome obtained from Arabidopsis thaliana Col-0 and gun1 seedlings grown on MS medium with and without lincomycin (+/-Lin). Proteins were defined as hubs if Degree value was higher than the average values calculated on whole network models (in bold, black) and it was less than the average in the other conditions. For each protein, GO Cellu…
			Degree
A)	UNIPROT ID	Gene Name	Col-0	gun1	Col-0+Lin	gun1+Lin	GO Cellular Component	Curated localization (PPDB)	localization (SUBA5 consensus)	Function (Uniprot)
	Q9FRL8	DHAR2	45	1	1	4	cytosol [GO:0005829]; mitochondrion [GO:0005739]; plasma membrane [GO:0005886]	cytosol	cytosol	Displays a dual function. As a soluble protein, exhibits glutathione-dependent thiol transferase and dehydroascorbate (DHA) reductase activities (PubMed:12077129). Exhibits glutathione-dependent thiol transferase and dehydroascorbate (DHA) reductase activities. Key component of the ascorbate recycling system. Involved in the redox homeostasis, especially in scavenging of ROS under oxidative stres…
	Q9LQ04	NRS/ER	42		2		plasma membrane [GO:0005886]; plasmodesma [GO:0009506]	not plastid	cytosol	Bifunctional enzyme involved in dTDP-beta-L-rhamnose biosynthesis. Catalyzes the epimerization of the C3' and C5'positions of dTDP-6-deoxy-4-keto-alpha-D-glucose to form dTDP-4-keto-beta-L-rhamnose and its reduction to yield dTDP-beta-L-rhamnose. Can form UDP-beta-L-rhamnose from UDP-6-deoxy-4-keto-alpha-D-glucose, but cannot convert GDP-4-dehydro-6-deoxy-D-mannose to GDP-fucose.
	Q9SAU2	RPE	38	2	4	3	apoplast [GO:0048046]; chloroplast [GO:0009507]; chloroplast envelope [GO:0009941]; chloroplast stroma [GO:0009570]; chloroplast thylakoid membrane [GO:0009535]; plastid [GO:0009536]; stromule [GO:0010319]; thylakoid [GO:0009579]	plastid stroma	plastid	Essential protein required during embryogenesis (PubMed:15266054). Catalyzes the reversible epimerization of D-ribulose 5-phosphate to D-xylulose 5-phosphate (By similarity).
	O04314	PBP1	36		6	4	cytosol [GO:0005829]; nucleus [GO:0005634]; plasmodesma [GO:0009506]	cytosol	cytosol	Inhibitor-type lectin that may regulate the correct polymerization of BGLU23/PYK10 upon tissue damage. Activates BGLU21, BGLU22 and BGLU23.
	Q9SPE6	ASNAP2	35	1		6	cytosol [GO:0005829]; plant-type vacuole [GO:0000325]; plasma membrane [GO:0005886]; plasmodesma [GO:0009506]; vacuole [GO:0005773]	not plastid	vacuole	Required for vesicular transport between the endoplasmic reticulum and the Golgi apparatus. Binds to SNARE complex and then recruits NSF to disassemble it (By similarity).
	Q9M1X0	RRF	33		6		chloroplast [GO:0009507]; chloroplast stroma [GO:0009570]; cytosol [GO:0005829]; thylakoid [GO:0009579]	plastid stroma	plastid	Responsible for the release of ribosomes from messenger RNA at the termination of chloroplastic protein biosynthesis.
	P46283	At3g55800	30	5	4		apoplast [GO:0048046]; chloroplast [GO:0009507]; chloroplast envelope [GO:0009941]; chloroplast stroma [GO:0009570]; cytosol [GO:0005829]; thylakoid [GO:0009579]	plastid stroma	plastid	D-sedoheptulose 1,7-bisphosphate + H2O = D-sedoheptulose 7-phosphate + phosphate
	Q84WV1	CCT3	30	1			chaperonin-containing T-complex [GO:0005832]; plastid [GO:0009536]	not plastid	cytosol	Molecular chaperone; assists the folding of proteins upon ATP hydrolysis. Known to play a role, in vitro, in the folding of actin and tubulin.
B)	UNIPROT ID	Gene Name	Col-0	gun1	Col-0+Lin	gun1+Lin	GO Cellular Component
	Q42403	TRX3	7	45	10	5	chloroplast [GO:0009507]; chloroplast stroma [GO:0009570]; cytosol [GO:0005829]; Golgi apparatus [GO:0005794]; mitochondrion [GO:0005739]; plant-type vacuole [GO:0000325]; plasma membrane [GO:0005886]; plasmodesma [GO:0009506]; plastid [GO:0009536]	cytosol	cytosol	Thiol-disulfide oxidoreductase that possesses disulfide reductase and insulin disulfide bonds reducing activities. Heat shock causes oligomerization and formation of high molecular weight (HMW) complexes with concomitant functional switching from a disulfide reductase to chaperone.
	Q9FF55	PDIL1-4	5	43	3		endoplasmic reticulum [GO:0005783]; endoplasmic reticulum lumen [GO:0005788]; extracellular region [GO:0005576]; mitochondrion [GO:0005739]; nucleus [GO:0005634]; plant-type vacuole [GO:0000325]; plastid [GO:0009536]; secretory vesicle [GO:0099503]	ER	ER	Acts as a protein-folding catalyst that interacts with nascent polypeptides to catalyze the formation, isomerization, and reduction or oxidation of disulfide bonds.
	Q9SZD6	emb2726	2	43	2	2	chloroplast [GO:0009507]; chloroplast envelope [GO:0009941]; chloroplast ribosome [GO:0043253]; chloroplast stroma [GO:0009570]; mitochondrion [GO:0005739]; plasma membrane [GO:0005886]	plastid stroma	plastid	Associates with the EF-Tu.GDP complex and induces the exchange of GDP to GTP
	Q9LIK9	At3g22890	3	42	5	1	chloroplast [GO:0009507]; chloroplast stroma [GO:0009570]	plastid stroma	plastid; cytosol	Mediates selenate (Se) reduction, and promotes Se and sulfur (S) uptake and assimilation.
	B9DFR6	OASC	1	36	2	2	chloroplast [GO:0009507]; chloroplast stroma [GO:0009570]; cytosol [GO:0005829]; mitochondrion [GO:0005739]	mitochondria	mitochondria	hydrogen sulfide + O-acetyl-L-serine = acetate + L-cysteine
	Q9SRG3	PDIL1-2	2	35	6	6	chloroplast [GO:0009507]; chloroplast stroma [GO:0009570]; endoplasmic reticulum [GO:0005783]; endoplasmic reticulum lumen [GO:0005788]; Golgi apparatus [GO:0005794]; mitochondrion [GO:0005739]; plant-type vacuole [GO:0000325]; plasma membrane [GO:0005886]; secretory vesicle [GO:0099503]	not plastid	ER	Acts as a protein-folding catalyst that interacts with nascent polypeptides to catalyze the formation, isomerization, and reduction or oxidation of disulfide bonds.
	Q9M1X8	F24G16.250	3	35	6		chloroplast [GO:0009507]; cytosol [GO:0005829]	plastid stroma	plastid	Nucleic acid-binding%2C OB-fold-like protein
	P49201	RPS23B	2	34	3		cytosolic ribosome [GO:0022626]; cytosolic small ribosomal subunit [GO:0022627]; plasma membrane [GO:0005886]; polysomal ribosome [GO:0042788]	cytosol	cytosol	Ribosomal protein S12/S23 family protein
	Q9LYJ3	At5g14670	1	32	5	8	Golgi apparatus [GO:0005794]; plastid [GO:0009536]	not plastid	golgi	GTP-binding protein involved in protein trafficking; modulates vesicle budding and uncoating within the Golgi apparatus.
	A0A1R7T3A4 (Q94AM1)	OOP	1	32	2	7		mitochondria; plastid stroma		Oligopeptidase degrading short peptides from 8 to 23 amino acid residues. Plays a role in the degradation of transit peptides and of peptides derived from other proteolytic events. Does not exhibit a strict cleavage pattern. Binds salicylic acid.
	Q9SCY0	PGMP	3	29	5	1	apoplast [GO:0048046]; chloroplast [GO:0009507]; chloroplast envelope [GO:0009941]; chloroplast stroma [GO:0009570]; cytosol [GO:0005829]; stromule [GO:0010319]	plastid stroma	plastid	This enzyme participates in both the breakdown and synthesis of glucose (Probable). Factor that affects seed oil content (PubMed:10759515). Accumulated starch in young embryos may play an important role in providing carbon resources for seed storage lipid biosynthesis in oilseed plants (Probable). Promotes gravitropic responses, negative in shoots but positive in roots, by facilitating starch gra…
	O64903	NDPK2		28			chloroplast [GO:0009507]; chloroplast envelope [GO:0009941]; chloroplast stroma [GO:0009570]; cytoplasm [GO:0005737]; nucleus [GO:0005634]; plastid [GO:0009536]; thylakoid [GO:0009579]	plastid stroma	plastid	Major role in the synthesis of nucleoside triphosphates other than ATP. The ATP gamma phosphate is transferred to the NDP beta phosphate via a ping-pong mechanism, using a phosphorylated active-site intermediate. May activate MPK3 and MPK6. May be involved in the regulation of cellular redox state and hydrogen peroxide-mediated MAP kinase signaling.
	Q9FG81	MQD19.19	4	28			cytosol [GO:0005829]; plastid [GO:0009536]	NA	cytosol	aluminum induced protein with YGL and LRDR motifs
C)	UNIPROT ID	Gene Name	Col-0	gun1	Col-0+Lin	gun1+Lin	GO Cellular Component
	Q42601	CARB	3	4	78	1	carbamoyl-phosphate synthase complex [GO:0005951]; chloroplast [GO:0009507]; chloroplast stroma [GO:0009570]	plastid stroma	plastid	Large subunit of the arginine-specific carbamoyl phosphate synthase (CPSase). CPSase catalyzes the formation of carbamoyl phosphate from the ammonia moiety of glutamine, hydrogencarbonate, and phosphate donated by ATP, constituting the first step of 2 biosynthetic pathways, one leading to arginine and/or urea and the other to pyrimidine nucleotides. The large subunit (synthetase) binds the substr…
	Q9ZUY6	AXS1	6		68	3	cytoplasm [GO:0005737]; cytosol [GO:0005829]; peroxisome [GO:0005777]	NA	cytosol	Catalyzes the conversion of UDP-D-glucuronate to a mixture of UDP-D-apiose and UDP-D-xylose. D-Apiose (3-C-hydroxymethyl-d-erythrose) is the only plant cell wall monosaccharide with a branched carbon skeleton and is found in rhamnogalacturonan II (RG-II), apiogalacturonan, and several apioglycosides.
	Q9LVI9	PYD1	1	2	65	5	chloroplast [GO:0009507]; chloroplast stroma [GO:0009570]; plastid [GO:0009536]	plastid	plastid	Involved in pyrimidine base degradation. Catalyzes the reduction of uracil to 5,6-dihydrouracil (DHU) by using NADH as a specific cosubstrate and the reduction of thymine to 5,6-dihydrothymine (DHT). Involved in the recycling of nitrogen from nucleobases to general nitrogen metabolism.
	Q949U7	PRXIIE	1	2	64	6	chloroplast [GO:0009507]; chloroplast envelope [GO:0009941]; chloroplast stroma [GO:0009570]; cytosol [GO:0005829]; plastid [GO:0009536]; thylakoid [GO:0009579]	plastid stroma	plastid	Thiol-specific peroxidase that catalyzes the reduction of hydrogen peroxide and organic hydroperoxides to water and alcohols, respectively. Plays a role in cell protection against oxidative stress by detoxifying peroxides (By similarity). May be involved in chloroplast redox homeostasis (Probable)
	Q9LU64	FSD2	1		64		chloroplast [GO:0009507]; chloroplast nucleoid [GO:0042644]; chloroplast thylakoid [GO:0009534]; thylakoid [GO:0009579]	plastid stroma	plastid	Destroys superoxide anion radicals which are normally produced within the cells and which are toxic to biological systems (By similarity). Plays important role in chloroplast development, particularly in the maintenance of thylakoids membranes. Seems to act as a heterodimer with FSD3
	Q93VR3	At5g28840	5	2	64	1	cytosol [GO:0005829]; plastid [GO:0009536]	not plastid	cytosol	Catalyzes a reversible epimerization of GDP-D-mannose that precedes the committed step in the biosynthesis of vitamin C (L-ascorbate), resulting in the hydrolysis of the highly energetic glycosyl-pyrophosphoryl linkage. Able to catalyze 2 distinct epimerization reactions and can release both GDP-L-galactose and GDP-L-gulose from GDP-mannose.
	Q9SLV3	ZW9		2	64	4	membrane [GO:0016020]; nucleus [GO:0005634]; plasmodesma [GO:0009506]	NA	extracellular	TRAF-like family protein
	O65351	SBT1.7	1	5	63	6	apoplast [GO:0048046]; extracellular region [GO:0005576]; secretory vesicle [GO:0099503]	extracellular	extracellular	Serine protease. Has a substrate preference for the hydrophobic residues Phe and Ala and the basic residue Asp in the P1 position, and for Asp, Leu or Ala in the P1' position (PubMed:12413398). Essential for mucilage release from seed coats. Triggers the accumulation and/or activation of cell wall modifying enzymes necessary either for the loosening of the outer primary cell wall, or to facilitat…
	P49243	At1g62640		1	63	1	chloroplast [GO:0009507]; chloroplast stroma [GO:0009570]	plastid stroma	plastid	Catalyzes the condensation reaction of fatty acid synthesis by the addition to an acyl acceptor of two carbons from malonyl-ACP. KAS III catalyzes the first condensation reaction which initiates fatty acid synthesis and may therefore play a role in governing the total rate of fatty acid production. Possesses both acetoacetyl-ACP synthase and acetyl transacylase activities (By similarity).
	O81493	F9D12.8	1	2	61	4	plasmodesma [GO:0009506]	NA	extracellular	TRAF-like family protein
	O04904	PYR4	1		60	1	chloroplast [GO:0009507]; cytosol [GO:0005829]; mitochondrion [GO:0005739]	plastid	plastid	(S)-dihydroorotate + H2O = H+ + N-carbamoyl-L-aspartate
	Q39241	TRX5			59	7	cytosol [GO:0005829]; nucleus [GO:0005634]; plasma membrane [GO:0005886]; plasmodesma [GO:0009506]	cytosol	cytosol	Thiol-disulfide oxidoreductase involved in response to pathogens and oxidative stresses. Required for the response to victorin, a phytotoxin which induces programmed cell death in sensitive plants. Possesses insulin disulfide bonds reducing activity.
	Q9LF37	CLPB3		4	59		chloroplast [GO:0009507]; chloroplast stroma [GO:0009570]; plastid [GO:0009536]; plastid stroma [GO:0009532]	plastid stroma	plastid	Molecular chaperone essential for chloroplast development and seedling viability. Mediates internal thylakoid membrane formation and confers thermotolerance to chloroplasts during heat stress.
	P93033	FUM1		4	59	5	cytosol [GO:0005829]; mitochondrion [GO:0005739]; tricarboxylic acid cycle enzyme complex [GO:0045239]	mitochondria	mitochondria	Catalyzes the reversible stereospecific interconversion of fumarate to L-malate (PubMed:29688630). Catalyzes the hydration of fumarate to L-malate in the tricarboxylic acid (TCA) cycle to facilitate a transition step in the production of energy in the form of NADH (By similarity).
	Q96511	PER69			57	1	extracellular region [GO:0005576]; plasma membrane [GO:0005886]; plasmodesma [GO:0009506]	NA	extracellular	Removal of H2O2, oxidation of toxic reductants, biosynthesis and degradation of lignin, suberization, auxin catabolism, response to environmental stresses such as wounding, pathogen attack and oxidative stress. These functions might be dependent on each isozyme/isoform in each plant tissue.
	Q39101	FER1	1		56	2	chloroplast [GO:0009507]; chloroplast stroma [GO:0009570]; chloroplast thylakoid membrane [GO:0009535]; mitochondrion [GO:0005739]; plasma membrane [GO:0005886]; thylakoid [GO:0009579]	plastid stroma	plastid	Stores iron in a soluble, non-toxic, readily available form. Important for iron homeostasis. Has ferroxidase activity. Iron is taken up in the ferrous form and deposited as ferric hydroxides after oxidation (By similarity).
	Q9SXJ7	CLPC2	5	2	56	9	chloroplast [GO:0009507]; chloroplast envelope [GO:0009941]; chloroplast membrane [GO:0031969]; chloroplast stroma [GO:0009570]; mitochondrion [GO:0005739]; plastid [GO:0009536]; plastid stroma [GO:0009532]; protein-containing complex [GO:0032991]	plastid stroma	plastid	Molecular chaperone (PubMed:15304652, PubMed:21737456, PubMed:24599948). May act as a suppressor of FtsH-mediated thylakoid membrane biogenesis and may enhance photoinhibition (PubMed:15304652). Seems not involved in chloroplastic protein import (PubMed:15304652). Probable component of the TIC-associated stromal import motor involved in inner membrane translocation (PubMed:17376159). Has an ATPas…
	A0A1P8BA53	At5g26280	1		55	1		NA	vacuole	TRAF-like family protein
	Q8L611	SEC31B	2		54	2	cytosol [GO:0005829]; endoplasmic reticulum [GO:0005783]; Golgi apparatus [GO:0005794]; plasmodesma [GO:0009506]	not plastid	golgi	Required for protein transport from the endoplasmic reticulum to the Golgi apparatus.
D)	UNIPROT ID	Gene Name	Col-0	gun1	Col-0+Lin	gun1+Lin	GO Cellular Component
	P43297	RD21A	2	5	4	54	apoplast [GO:0048046]; cytoplasm [GO:0005737]; cytoplasmic stress granule [GO:0010494]; Golgi apparatus [GO:0005794]; nucleus [GO:0005634]; P-body [GO:0000932]; plant-type vacuole [GO:0000325]; plasma membrane [GO:0005886]; plasmodesma [GO:0009506]; secretory vesicle [GO:0099503]; vacuole [GO:0005773]	vacuole	vacuole	Cysteine protease that plays a role in immunity, senescence, and biotic and abiotic stresses (Probable). Involved in immunity against the necrotrophic fungal pathogen Botrytis cinerea (PubMed:22238602). Involved in elicitor-stimulated programmed cell death (PCD). During infection by the necrotrophic fungal pathogen Botrytis cinerea, functions as a PCD-promoting protease that is released from the …
	P23321	PSBO1	5	1		51	apoplast [GO:0048046]; chloroplast [GO:0009507]; chloroplast stroma [GO:0009570]; chloroplast thylakoid [GO:0009534]; chloroplast thylakoid lumen [GO:0009543]; chloroplast thylakoid membrane [GO:0009535]; photosystem II oxygen evolving complex [GO:0009654]; plastid [GO:0009536]; plastid thylakoid membrane [GO:0055035]; plastoglobule [GO:0010287]; thylakoid [GO:0009579]; thylakoid lumen [GO:003197…	thylakoid-lumen	plastid	Stabilizes the manganese cluster which is the primary site of water splitting.
	F4JL11	IMPA2	3	6		49	cytosol [GO:0005829]; nuclear envelope [GO:0005635]; nucleolus [GO:0005730]; plasmodesma [GO:0009506]	not plastid	nucleus	Binds to conventional NLS motifs and mediates nuclear protein import across the nuclear envelope (By similarity).
	F4J4T3	At3g04600			7	48		NA	cytosol	Nucleotidylyl transferase superfamily protein
	P34066	PAF1	7	2	1	46	cytosol [GO:0005829]; nucleus [GO:0005634]; plastid [GO:0009536]; proteasome complex [GO:0000502]; proteasome core complex, alpha-subunit complex [GO:0019773]	not plastid	cytosol; nucleus	The proteasome is a multicatalytic proteinase complex which is characterized by its ability to cleave peptides with Arg, Phe, Tyr, Leu, and Glu adjacent to the leaving group at neutral or slightly basic pH. The proteasome has an ATP-dependent proteolytic activity. Negatively regulates thiol biosynthesis and arsenic tolerance.
	Q93XW5	NSP5	2	2	4	43	cytosol [GO:0005829]; plastid [GO:0009536]	NA	cytosol	Specifier protein that contributes to constitutive and herbivore-induced simple nitrile formation (PubMed:27990154). Promotes simple nitriles, but not epithionitrile or thiocyanate formation (PubMed:18987211). Converts allylglucosinolate (allyl-GSL), 2-propenylglucosinolate (sinigrin), indol-3-ylmethylglucosinolate (glucobrassicin), benzylisothiocyanate and benzylglucosinolate (glucotropaeolin) t…
	Q9ZPZ4	At1g09310	1	1	3	42	apoplast [GO:0048046]; cytosol [GO:0005829]; endoplasmic reticulum [GO:0005783]; extracellular region [GO:0005576]; Golgi apparatus [GO:0005794]; late endosome [GO:0005770]; plasma membrane [GO:0005886]	not plastid	cytosol	plant/protein (Protein of unknown function%2C DUF538)
	Q9LV21	CCT4		2		41	cytosol [GO:0005829]	not plastid	cytosol	Molecular chaperone; assists the folding of proteins upon ATP hydrolysis. Known to play a role, in vitro, in the folding of actin and tubulin.
	Q9FLG1	BXL4	4	2	3	40	apoplast [GO:0048046]; membrane [GO:0016020]	NA	extracellular	Beta-D-xylosidase showing an optimal efficiency with the natural substrate xylobiose.
E)	UNIPROT ID	Gene Name	Col-0	gun1	Col-0+Lin	gun1+Lin	GO Cellular Component
	A0A1P8BF32 (Q39043)	BIP2	46	5	72	2	endoplasmic reticulum [GO:0005783]	ER	ER	In cooperation with other chaperones, Hsp70s are key components that facilitate folding of de novo synthesized proteins, assist translocation of precursor proteins into organelles, and are responsible for degradation of damaged protein under stress conditions (Probable). Involved in polar nuclei fusion during female gametophyte development and is essential for the regulation of endosperm nuclei p…
	C0Z361	CPN60B3	34	2	57	4	chloroplast [GO:0009507]; chloroplast stroma [GO:0009570]; mitochondrion [GO:0005739]; plastid [GO:0009536]	plastid stroma	plastid	Involved in protein assisted folding.
	Q9SCX3	At5g19510	43	1	52	1	apoplast [GO:0048046]; cytosol [GO:0005829]; eukaryotic translation elongation factor 1 complex [GO:0005853]; plasmodesma [GO:0009506]; plastid [GO:0009536]; vacuole [GO:0005773]	not plastid	cytosol	EF-1-beta and EF-1-delta stimulate the exchange of GDP bound to EF-1-alpha to GTP.
	Q56ZI2	PATL2	35		53	4	Golgi apparatus [GO:0005794]; nucleus [GO:0005634]; plasma membrane [GO:0005886]	not plastid	plasma membrane; cytosol	Carrier protein that may be involved in membrane-trafficking events associated with cell plate formation during cytokinesis. Binds to some hydrophobic molecules such as phosphoinositides and promotes their transfer between the different cellular sites (By similarity).
F)	UNIPROT ID	Gene Name	Col-0	gun1	Col-0+Lin	gun1+Lin	GO Cellular Component
	Q43127	GLN2	1	47	7	45	apoplast [GO:0048046]; chloroplast [GO:0009507]; chloroplast envelope [GO:0009941]; chloroplast stroma [GO:0009570]; chloroplast thylakoid membrane [GO:0009535]; cytosolic ribosome [GO:0022626]; mitochondrion [GO:0005739]; plastid [GO:0009536]; thylakoid [GO:0009579]	plastid stroma	plastid	The light-modulated chloroplast/mitochondrial enzyme, encoded by a nuclear gene and expressed primarily in leaves, is responsible for the reassimilation of the ammonia generated by photorespiration.
	Q9SU63	ALDH2B4	5	41	2	40	cytosol [GO:0005829]; mitochondrial matrix [GO:0005759]; mitochondrion [GO:0005739]	mitochondria	mitochondria	Possesses activity on acetaldehyde and glycolaldehyde in vitro.
G)	UNIPROT ID	Gene Name	Col-0	gun1	Col-0+Lin	gun1+Lin	GO Cellular Component
	Q9LNE6	UGT89C1	42	28	5	4	cytosol [GO:0005829]; extracellular region [GO:0005576]	NA	cytosol	Flavonol 7-O-rhamnosyltransferase that catalyzes the transfer of rhamnose from UDP-rhamnose to the 7-OH position of 3-O-glycosylated flavonols, such as kaempferol 3-O-rhamnoside, kaempferol 3-O-glucoside, quercetin 3-O-glucoside, quercetin 3-O-galactoside, quercetin 3-O-rhamnoside and isorhamnetin 3-O-glucoside (PubMed:17314094, PubMed:23549747, PubMed:24251900, PubMed:30893500). Is able to glyco…
	O03042	rbcL	42	42	3	1	apoplast [GO:0048046]; chloroplast [GO:0009507]; chloroplast envelope [GO:0009941]; chloroplast stroma [GO:0009570]; chloroplast thylakoid membrane [GO:0009535]; cytosolic ribosome [GO:0022626]; plant-type cell wall [GO:0009505]; plastid [GO:0009536]; thylakoid [GO:0009579]	plastid stroma	plastid	RuBisCO catalyzes two reactions: the carboxylation of D-ribulose 1,5-bisphosphate, the primary event in carbon dioxide fixation, as well as the oxidative fragmentation of the pentose substrate in the photorespiration process. Both reactions occur simultaneously and in competition at the same active site (Probable). Binds to abscisic acid (ABA) (PubMed:26197050).
	Q9S726	RPI3	35	34	9		chloroplast [GO:0009507]; chloroplast envelope [GO:0009941]; chloroplast stroma [GO:0009570]; chloroplast thylakoid membrane [GO:0009535]; cytosol [GO:0005829]; thylakoid [GO:0009579]	thylakoids - stroma	plastid	Catalyzes the reversible conversion of ribose-5-phosphate to ribulose 5-phosphate.
H)	UNIPROT ID	Gene Name	Col-0	gun1	Col-0+Lin	gun1+Lin	GO Cellular Component
	Q94A28	ACO2	1	4	64	42	chloroplast [GO:0009507]; cytosol [GO:0005829]; mitochondrion [GO:0005739]	mitochondria	mitochondria	Catalyzes the isomerization of citrate to isocitrate via cis-aconitate. Contributes to oxidative stress tolerance (PubMed:17013749). Involved in acetate assimilation (PubMed:25061985).
	P46643	ASP1	2	3	56	47	cytosol [GO:0005829]; mitochondrial matrix [GO:0005759]; mitochondrion [GO:0005739]; peroxisome [GO:0005777]	mitochondria	mitochondria	Amino acid aminotransferase important for the metabolism of amino acids and Krebs-cycle related organic acids. No activity with D-Asp or D-Ala as amino donors. In plants, it is involved in nitrogen metabolism and in aspects of carbon and energy metabolism.
	Q0WM29	ALDH6B2	3		64	46	cytosol [GO:0005829]; mitochondrion [GO:0005739]	not plastid	mitochondria	2-methyl-3-oxopropanoate + CoA + H2O + NAD+ = H+ + hydrogencarbonate + NADH + propanoyl-CoA
	A0A2H1ZE23	ALDH11A3		6	56	51		cytosol	cytosol	D-glyceraldehyde 3-phosphate + H2O + NADP+ = (2R)-3-phosphoglycerate + 2 H+ + NADPH
	F4K470	DIN10			58	50	chloroplast [GO:0009507]; cytosol [GO:0005829]; plasmodesma [GO:0009506]	plastid stroma	peroxisome (?)	Transglycosidase operating by a ping-pong reaction mechanism. Involved in the synthesis of raffinose, a major soluble carbohydrate in seeds, roots and tubers.
	Q9CAT7	At1g73230	6	4	62	47	mitochondrion [GO:0005739]	not plastid	nucleus	Nascent polypeptide-associated complex NAC
	P42734	CAD9	3	2	60	49	apoplast [GO:0048046]; cytosol [GO:0005829]; plasma membrane [GO:0005886]	not plastid	cytosol	Involved in lignin biosynthesis. May catalyze the final step specific for the production of lignin monomers, like coniferyl alcohol, sinapyl alcohol and 4-coumaryl alcohol.
	A7WM73	HEXO1	4	1	57	45	plant-type vacuole [GO:0000325]; secretory vesicle [GO:0099503]; vacuole [GO:0005773]	NA	extracellular	Has a broad substrate specificity. Can use synthetic substrates such as pyridylaminated chitotriose, pyridylaminated chitobiose, p-nitrophenyl-beta-N-acetylglucosaminide, p-nitrophenyl-2-acetamido-2-deoxy-beta-D-glucopyranoside (pNP-GlcNAc), p-nitrophenyl-2-acetamido-2-deoxy-beta-D-galactopyranoside (pNP-GalNAc), 4-methylumbelliferyl-2-acetamido-2-deoxy-beta-D-glucopyranoside (MU-GlcNAc), and 4-m…
