## Supplemental Table 6 for "A system biology-oriented investigation of Arabidopsis proteomes altered in chloroplast biogenesis and retrograde signaling reveals adaptive responses at whole cell level"

### Sheet: Table S6
Table S6. Tryptic peptides identified by LC-MS/MS analysis in higher molecular weight Psbo bands (+ and * bands, respectively) identified by immunoblot analyses on total protein extract from seedlings grown in presence of 550 µM Lincomycin probed with PsbO antibody. In blue are peptides mapping on chloroplast transit peptide sequence (residues 1 to 58), in red are peptides mapping on thylakoid tr…
Sequence	N-term cleavage window	C-term cleavage window	Length	Mass	Protein ID	Start position	End position	Score	Col-0 + band Average Intensity	Col-0 * band Average Intensity	gun1-102 + band Average Intensity	gun1-102 * band Average Intensity	MS/MS Count
AASLQSTATFLQSAK	________________	ATFLQSAKIATAPSRG	15	1522.8	AT5G66570.1	2	16	203.27	0	0	149850000	101838000	7
SFGLETSSAR	RSTQAVGKSFGLETSS	GLETSSARLTCSFQSD	10	1053.51	AT5G66570.1	37	46	126.71	5165500	7406300	63743000	12749700	5
IAGFALATSALVVSGASAEGAPK	GKCSDAVKIAGFALAT	ASAEGAPKRLTYDEIQ	23	2087.13	AT5G66570.1	68	90	149.93	0	0	169200000	73494500	1
RLTYDEIQSK	ASAEGAPKRLTYDEIQ	TYDEIQSKTYMEVKGT	10	1251.65	AT5G66570.1	91	100	185.25	18762000	15151500	44346500	19501500	2
LTYDEIQSK	SAEGAPKRLTYDEIQS	TYDEIQSKTYMEVKGT	9	1095.54	AT5G66570.1	92	100	137.05	8155500	41919000	114481500	54511500	3
GTGTANQCPTIDGGSETFSFK	SKTYMEVKGTGTANQC	GSETFSFKPGKYAGKK	21	2173.96	AT5G66570.1	107	127	198.49	0	13064000	165215000	83801000	5
GTGTANQCPTIDGGSETFSFKPGK	SKTYMEVKGTGTANQC	TFSFKPGKYAGKKFCF	24	2456.13	AT5G66570.1	107	130	317.1	6003000	14200000	211800000	105177000	3
KFCFEPTSFTVK	KPGKYAGKKFCFEPTS	EPTSFTVKADSVSKNA	12	1489.73	AT5G66570.1	135	146	152.55	1168300	1168300	103639500	43178500	1
FCFEPTSFTVK	PGKYAGKKFCFEPTSF	EPTSFTVKADSVSKNA	11	1361.63	AT5G66570.1	136	146	107.03	0	18622500	821685000	416160000	4
NAPPEFQNTK	VKADSVSKNAPPEFQN	PPEFQNTKLMTRLTYT	10	1144.55	AT5G66570.1	153	162	99.568	12034100	44789100	51978000	27453500	1
EEDGIDYAAVTVQLPGGER	SDGSVNFKEEDGIDYA	VQLPGGERVPFLFTVK	19	2017.96	AT5G66570.1	190	208	183.74	0	16352000	126235000	74634000	8
VPFLFTVK	VQLPGGERVPFLFTVK	VPFLFTVKQLDASGKP	8	949.564	AT5G66570.1	209	216	128.61	35069000	48579000	156795450	201614500	5
QLDASGKPDSFTGK	VPFLFTVKQLDASGKP	KPDSFTGKFLVPSYRG	14	1449.71	AT5G66570.1	217	230	302.74	7488300	37304450	35923500	11686500	3
FLVPSYR	KPDSFTGKFLVPSYRG	KFLVPSYRGSSFLDPK	7	880.481	AT5G66570.1	231	237	151.17	11022500	38544500	530165000	232565000	4
GGSTGYDNAVALPAGGR	SFLDPKGRGGSTGYDN	VALPAGGRGDEEELVK	17	1561.75	AT5G66570.1	248	264	213.94	30032500	192833500	178610000	113190500	8
GGSTGYDNAVALPAGGRGDEEELVKENVK	SFLDPKGRGGSTGYDN	ELVKENVKNTAASVGE	29	2931.42	AT5G66570.1	248	276	156.08	5468000	5468000	56806500	22195000	1
GDEEELVKENVK	VALPAGGRGDEEELVK	ELVKENVKNTAASVGE	12	1387.68	AT5G66570.1	265	276	262.15	11964650	19012650	212015000	115435500	4
NTAASVGEITLK	ELVKENVKNTAASVGE	SVGEITLKVTKSKPET	12	1202.65	AT5G66570.1	277	288	96.23	10648500	10648500	152730000	152730000	7
SKPETGEVIGVFESLQPSDTDLGAK	EITLKVTKSKPETGEV	SDTDLGAKVPKDVKIQ	25	2603.3	AT5G66570.1	292	316	219.95	48745500	68124500	1296130000	642940000	5
IQGVWYGQLE	AKVPKDVKIQGVWYGQ	GVWYGQLE________	10	1191.59	AT5G66570.1	323	332	90.149	5389500	24487000	137519000	43260500	1
