## Supplemental Table 7 for "A system biology-oriented investigation of Arabidopsis proteomes altered in chloroplast biogenesis and retrograde signaling reveals adaptive responses at whole cell level"

### Sheet: Sheet1
		Oligonucleotide sequences
AGI code	Gene	Sense primer (5' -> 3')	Antisense primer (5' -> 3')	Function	Nucleotide added at 5'
At1g13320	PP2AA3	GACAAGGTTCACTCAATCCG	TCGGATCCCATTACTGGAGC	qRT-PCR
At5g66570	PsbO1	ATGGCAGCCTCTCTCCAATC	GCGATTTTGACAGCGTCGGA	qRT-PCR
At3g50820	PsbO2	GCTTCAGTGGCAAGTTCTTA	CACTCAATCTGACCGTACCA	qRT-PCR
At4g21280	PsbQ1	ACCAACAGAAGCTGCAGCTA	GACTTCTTCTCATCCTTGGG	qRT-PCR
At4g05180	PsbQ2	CATCGTACCTCCGTTACGAT	GTTTTGCTAAAGAGCCAGCC	qRT-PCR
At1g06680	PsbP1	ACAGTGCGTGTTTCCTACAC	GCAGGAGATACTTTGGAACC	qRT-PCR
At2g30790	PsbP2	GATTTCCTGCCATACACAGG	CTTGCTTCCCGAGGAGATAA	qRT-PCR
At1g79040	PsbR	CGGTGTTTACAAGTACGTCG	GTTGTACACAAGAAGAGCAC	qRT-PCR
At2g26150	HSFA2	TCGTCAGCTCAATACTTATGGATTC	CACATGACATCCCAGATCCTTGC	qRT-PCR
At4g35090	CAT2	CGTAAGAGCTGTCGACAAAG	CCACACTTGATACAACGACG	qRT-PCR
At3g09640	APX2	AGGGTGCATGGACACCAAAC	CAGCAAACCCGAGTTCTGAC	qRT-PCR
At3g22370	AltOX1a	GCCTACCGATTTGTTCTTCCAG	CAGTGTAGTAACATTCCTCCAACCA	qRT-PCR
At4g37910	mtHSC70-1	GTCCAAATGGCTTCCGTATCTG	CCAATAACATCATTCCCCACAG	qRT-PCR
At5g09590	mtHSC70-5	CAGCTCTCCTCCGCTCTATTC	CGTTTCCAGCAGGCTTCG	qRT-PCR
At2g31400	GUN1	GAGAGTAACAACCGAACGAC	AAAGTGCCAAAGCATGTCAG	GUN1 genotyping
At2g31400	GUN1	GAGAGTAACAACCGAACGAC	TAGCATCTGAATTTCATAACCAATCTCGATACAC	gun1-102 genotyping
At5g66570	PsbO1	*ATGGCAGCCTCTCTCCAATC	**GCGATTTTGACAGCGTCGGA	Cloning	attB sites for Gateway cloning
At2g47840	TIC20-II	*ATGGCGTCTCTGTGCCTTTC	**AGAGTTGTCTACCGGCGGC	Cloning	attB sites for Gateway cloning
At2g25625	CV	*ATGGCAGGGAGAATAAGCTG	**ACACGGAGAAACAACCACCC	Cloning	attB sites for Gateway cloning
		attB sites: GGGGACAAGTTTGTACAAAAAAGCAGGCT*; GGGGACCACTTTGTACAAGAAAGCTGGGT**
